# Prediction of best features in heterogeneous Lung adenocarcinoma samples using Least Absolute Shrinking and Selection Operator

**DOI:** 10.1101/765792

**Authors:** Ateeq Muhammed Khaliq, RG Sharathchandra, Meenakshi Rajamohan

## Abstract

This study aims to create a tumor heterogeneity-based model for predicting the best features of lung adenocarcinoma (LUAD) in multiple cancer subtypes using the Least Absolute Shrinking and Selection Operator (LASSO). The RNA-Seq raw count data of 533 LUAD samples and 59 normal samples were downloaded from the TCGA data portal. Based on consensus clustering method samples was divided into two subtypes, and clusters were validated using silhouette width. Furthermore, we estimated subtypes for the abundance of immune and non-immune stromal cell populations which infiltrated cancer tissue. We established the LASSO model for predicting each subtype’s best features. Enrichment pathway analysis was then carried out. Finally, the validity of the LASSO model for identifying features was established by the survival analysis. Our study suggests that the unsupervised clustering and Machine learning methods such as LASSO model-based feature selection can be effectively used to predict relevant genes which might play an essential role in cancer diagnosis.
