## Supplementary material for "Prediction of best features in heterogeneous Lung adenocarcinoma samples using Least Absolute Shrinking and Selection Operator": Table 1

### Sheet: Sheet1
LASSO best predicted genes in LUAD
Subtype_1	Subtype-2
LYVE1	LINC01785
LINC00211	LINC02570
LAD1	HTR3C
IL22RA2	LINC02416
LINC00862	PLAC9P1
MED28P8	LINC01081
BCL9P1	LINC01996
TMPRSS4	HELT
LINC01028	NCAPGP2
NECTIN4	STARD13.AS
VPS9D1.AS1	LGR4
AWAT2	TESC
ST13P20	HBM
SLC25A48	LINC01506
PRR9	FGF10.AS1
CDC37P2	GPT2
DUXA	PACRG.AS3
S100A12	TOP2A
CD5L	OTC
TMEM51.AS1	EFNA3
DCST1	ZNF695
	STX11
	LGI3
	TEK
